# Multi-modal analysis and integration of single-cell morphological data

**DOI:** 10.1101/2022.05.19.492525

**Authors:** Kiya W. Govek, Jake Crawford, Artur B. Saturnino, Kristi Zoga, Michael P. Hart, Pablo G. Camara

## Abstract

High-resolution imaging-based single-cell profiling has transformed the study of cells in their spatial context. However, the lack of quantitative methods that can summarize the great diversity of complex cell shapes found in tissues and infer associations with other single-cell data modalities limits current analyses. Here, we report a general computational framework for the multi-modal analysis and integration of single-cell morphological data. We build upon metric geometry to construct cell morphology latent spaces, where distances in these spaces indicate the amount of physical deformation needed to change the morphology of one cell into that of another. Using these spaces, we integrate morphological data across technologies and leverage associated single-cell RNA-seq data to infer relations between morphological and transcriptomic cellular processes. We apply this framework to imaging and multi-modal data of neurons and glia to uncover genes related to neuronal plasticity. Our approach represents a strategy for incorporating cell morphological data into single-cell omics analyses.
