## Supplementary Table 1 for "Multi-modal analysis and integration of single-cell morphological data"

### Sheet: Sheet1
Strain	Mutant background	Array name	n (day 1)	n (day 2)	n (day 3)	n (day 5)
OH15097	him-5(e1490)	otIs541	34	5	116	4
OH15098	him-8(e1489)	otIs525	13	6	79	21
OH15104	lim-6(nr2073); him-5(e1490)	otIs541	0	0	9	0
OH15107	unc-97(su110); him-5(e1490)	otIs541	14	9	9	11
OH15108	nlg-1(ok259); him-5(e1490)	otIs541	5	0	34	29
OH15111	unc-119(ed3); nrx-1(wy778[unc-119(+)]); him-8(e1489)	otIs525	11	4	77	37
OH15304	unc-49(e407); him-5(e1490)	otIs541	0	0	43	0
OH15305	pkd-2(sy606); him-5(e1490)	otIs541	0	0	9	0
OH15103	unc-25(e156); him-5(e1490)	otIs541	18	0	6	0
MPH26	mir-1(n4102); him-8(e1489)	otIs541	5	0	34	0
MPH27	lat-2(tm463); him-5(e1490)	otIs525	0	0	24	0
MPH28	sup-17(n1258); him-8(e1489)	otIs541	0	0	28	0
MPH29	ptp-3(ok244); him-5(e1490)	otIs525	0	0	22	0
MPH31	nlg-1(ok259); lat-2(tm463); him-5(e1490)	otis525	0	0	8	0
MPH32	unc-119(ed3); nrx-1(wy778[unc-119(+)]); mir-1(n4102); him-8(e1489)	otis525	0	0	6	0
OH15114	nlg-1(ok259); unc-119(ed3); nrx-1(wy778[unc-119(+)]); him-8(e1489)	otis525	0	0	43	0
MPH34	mir-1(n4102); nlg-1(ok259); him-8(e1489)	otis541	0	0	13	0
MPH35	unc-49(e407); nlg-1(ok259); him-5(e1490)	otis541	0	0	9	0
MPH36	unc-119(ed3); nrx-1(wy778[unc-119(+)]); him-8(e1489)	otis541	4	0	0	0
