## Supplementary Table 2 for "Multi-modal analysis and integration of single-cell morphological data"

### Sheet: Sheet1
Morphological feature	C	p-value	q-value
Cable.length	0.581833	0	0
No..of.nodes	0.590521	0	0
Sholl..Sum	0.641888	0	0
Width	0.755781	0	0
Length.of.terminal.branches..sum.	0.757482	0	0
Sholl..Enclosing.radius	0.818189	0	0
Sholl..Centroid.radius	0.818189	0	0
Length.of.inner.branches..sum.	0.852504	0	0
Sholl..Mean	0.856895	0	0
Sholl..Centroid	0.856895	0	0
Sholl..Median	0.923916	0	0
Average.fragmentation	0.929233	0	0
Average.branch.length	0.932362	0	0
Sholl..Variance	0.944502	0	0
Depth	0.948426	0	0
No..of.paths	0.954515	0	0
No..of.terminal.branches	0.954515	0	0
No..of.tips	0.954515	0	0
No..of.branch.points	0.955543	0	0
No..of.branches	0.955821	0	0
Sholl..Max	0.961119	0	0
Height	0.973498	0	0
Average.contraction	0.977267	0	0
Highest.path.order	0.980228	0	0
Horton.Strahler.number	0.980871	0	0
Length.of.primary.branches..sum.	0.98193	0	0
Sholl..Decay	0.984295	0	0
Sholl..Intercept	0.986773	0	0
Average.fractal.dimension	0.986993	0	0
No..of.inner.branches	0.992051	0.002	0.0022
No..of.primary.branches	0.995955	0.003	0.00319355
Sholl..No..secondary.maxima	0.997979	0.13	0.134063
Sholl..No..maxima	1.00057	0.491	0.491
