## Supplementary Table 4 for "Multi-modal analysis and integration of single-cell morphological data"

### Sheet: Excitatory Neurons
Electrophysiological feature	C	p-value	q-value
Membrane.time.constant..ms.	0.903223	0	0
Sag.ratio	0.907989	0	0
AP.width..ms.	0.954713	0	0
Rebound..mV.	0.958516	0	0
AP.amplitude.average.adaptation.index	0.966217	0	0
Afterhyperpolarization..mV.	0.970567	0	0
Resting.membrane.potential..mV.	0.978205	0	0
Sag.time..s.	0.984326	0	0
Latency....20pA.current..ms.	0.986379	0.002	0.00644444
Upstroke.to.downstroke.ratio	0.990576	0.009	0.0261
Sag.area..mV.s.	0.993176	0.019	0.0483333
Rheobase..pA.	0.994645	0.02	0.0483333
Spike.frequency.adaptation	0.995726	0.023	0.0497143
ISI.Fano.factor	0.995425	0.024	0.0497143
ISI.average.adaptation.index	0.998831	0.071	0.1305
Max.number.of.APs	0.998842	0.072	0.1305
Rebound.number.of.APs	0.999413	0.085	0.145
ISI.adaptation.index	1.00061	0.115	0.185278
ISI.coefficient.of.variation	1.00136	0.16	0.244211
Latency..ms.	1.00194	0.198	0.277571
Burstiness	1.00195	0.201	0.277571
Input.resistance..MOhm.	1.00254	0.244	0.321636
Wildness	1.0045	0.416	0.524522
AP.Fano.factor	1.00509	0.514	0.621083
AP.threshold..mV.	1.00536	0.545	0.6322
AP.amplitude.adaptation.index	1.00607	0.618	0.689308
AP.coefficient.of.variation	1.0065	0.664	0.713185
AP.amplitude..mV.	1.00687	0.738	0.758
Afterdepolarization..mV.	1.00705	0.758	0.758

### Sheet: Inhibitory Neurons
Electrophysiological feature	C	p-value	q-value
AP.amplitude..mV.	0.938557	0	0
Rheobase..pA.	0.972844	0	0
Afterhyperpolarization..mV.	0.973761	0	0
Wildness	0.975065	0	0
AP.amplitude.average.adaptation.index	0.982481	0	0
Rebound..mV.	0.982937	0	0
Membrane.time.constant..ms.	0.983179	0	0
Sag.time..s.	0.98379	0.001	0.00263636
Burstiness	0.983976	0.001	0.00263636
AP.threshold..mV.	0.984415	0.001	0.00263636
AP.amplitude.adaptation.index	0.984755	0.001	0.00263636
Input.resistance..MOhm.	0.992115	0.002	0.00483333
Rebound.number.of.APs	0.990915	0.004	0.00892308
Sag.area..mV.s.	0.987257	0.006	0.010875
Spike.frequency.adaptation	0.988339	0.006	0.010875
Resting.membrane.potential..mV.	0.993552	0.006	0.010875
Sag.ratio	0.990869	0.01	0.0170588
Upstroke.to.downstroke.ratio	0.994245	0.019	0.0306111
AP.width..ms.	0.994532	0.021	0.0320526
Afterdepolarization..mV.	0.994735	0.023	0.03335
ISI.coefficient.of.variation	0.994285	0.025	0.0345238
Max.number.of.APs	0.996005	0.039	0.0514091
Latency..ms.	0.999008	0.091	0.114739
AP.Fano.factor	1.00026	0.127	0.1508
AP.coefficient.of.variation	1.00018	0.13	0.1508
ISI.average.adaptation.index	0.999769	0.145	0.161731
ISI.Fano.factor	1.00115	0.219	0.235222
ISI.adaptation.index	1.00407	0.604	0.625571
Latency....20pA.current..ms.	1.00472	0.67	0.67
