## Supplementary Table 5 for "Multi-modal analysis and integration of single-cell morphological data"

### Sheet: Sheet1
Gene	C	p-value	q-value
Lamp5	0.955129	0	0
Parm1	0.966007	0	0
Kit	0.967305	0	0
Sv2c	0.971992	0	0
Cplx3	0.973963	0	0
Sst	0.977197	0.0001	0.00111429
Rbp4	0.977945	0.0001	0.00111429
Vip	0.973501	0.0002	0.00156
Pvalb	0.979574	0.0002	0.00156
Fxyd6	0.980634	0.0002	0.00156
Spon1	0.981221	0.0005	0.00354545
Calb1	0.98369	0.0006	0.0039
Sorcs3	0.984667	0.0008	0.0048
Cxcl14	0.984936	0.001	0.0052
Cacna2d1	0.985179	0.001	0.0052
Cnr1	0.985439	0.0011	0.0052
Calb2	0.985106	0.0012	0.0052
Kcnb2	0.987113	0.0012	0.0052
Galnt14	0.986208	0.0013	0.00533684
Rspo2	0.985841	0.0014	0.00546
Baiap3	0.987799	0.002	0.00742857
Fgf13	0.988146	0.0023	0.00815455
Cbln2	0.98811	0.0027	0.00915652
Prox1	0.989744	0.0044	0.0143
Grin3a	0.991416	0.0077	0.024024
Rgs8	0.992382	0.0115	0.0345
Necab1	0.993013	0.0123	0.0355333
Rgs12	0.993367	0.0129	0.0359357
Pik3ap1	0.993415	0.0145	0.039
Reln	0.993993	0.0177	0.04602
Htr2c	0.994435	0.0188	0.0460687
Fmn1	0.99429	0.0189	0.0460687
Adarb2	0.994672	0.0231	0.0546
Cdh13	0.995163	0.0278	0.0637765
Htr3a	0.995962	0.0313	0.0697543
Tac1	0.99648	0.0393	0.08515
Rxfp1	0.997403	0.0535	0.112784
Ncoa6	0.997306	0.058	0.119053
Scn7a	0.997853	0.062	0.124
Pcdh11x	0.997869	0.0685	0.130929
Qpct	0.997907	0.07	0.130929
Sema3c	0.997885	0.0705	0.130929
Ap1s2	0.99857	0.0913	0.165614
Edil3	0.999012	0.1001	0.17745
Sema5a	0.999128	0.1056	0.18304
Sez6	1.00004	0.1477	0.250448
Glra2	1.00019	0.1523	0.252753
Crhbp	1.00041	0.158	0.25675
Bmper	1.00132	0.2356	0.368894
Olfm3	1.00135	0.2384	0.368894
Frem1	1.00141	0.2412	0.368894
Golga7b	1.00184	0.2757	0.41355
Slc1a2	1.00185	0.2812	0.413842
Cc2d2a	1.00222	0.3189	0.460633
Lama4	1.00241	0.344	0.487855
Cep89	1.00245	0.3515	0.489589
Sdsl	1.00279	0.4118	0.563516
Rb1cc1	1.0034	0.481	0.646862
Nup160	1.00348	0.4956	0.6552
Serpine2	1.00355	0.5069	0.65897
Pde4b	1.00358	0.5225	0.662381
Mob3b	1.00346	0.5329	0.662381
Gpd2	1.00373	0.535	0.662381
Cdh6	1.00387	0.5623	0.685303
Ctnna1	1.00396	0.5719	0.68628
Maea	1.00432	0.626	0.739818
Paqr5	1.00404	0.6355	0.739836
Pigo	1.00443	0.6589	0.755797
Ccng1	1.00522	0.7689	0.869191
Dars2	1.00571	0.8331	0.928311
Adck1	1.00595	0.8673	0.943907
Tecpr2	1.00606	0.8775	0.943907
Col25a1	1.00625	0.8834	0.943907
Wnt5a	1.00637	0.9024	0.951178
Nos1	1.00677	0.9314	0.960221
Fpgt	1.00683	0.9356	0.960221
Trerf1	1.00784	0.9707	0.9776
Tph2	1.0069	0.9776	0.9776
